# Intestine-enriched *apolipoprotein b* orthologs are required for stem cell differentiation and regeneration in planarians

**DOI:** 10.1101/2021.03.04.433904

**Authors:** Lily L. Wong, Christina G. Bruxvoort, Nicholas I. Cejda, Jannette Rodriguez Otero, David J. Forsthoefel

**Affiliations:** Genes and Human Disease Research Program, Oklahoma Medical Research Foundation, Oklahoma City, Oklahoma; Current address: Arthritis and Clinical Immunology Research Program, Oklahoma Medical Research Foundation; Department of Pathology, University of Oklahoma Health Sciences Center; and Department of Veteran Affairs Medical Center - Research Services, Oklahoma City, Oklahoma; Howard Hughes Medical Institute, Department of Cell and Developmental Biology, University of Illinois at Urbana-Champaign, Urbana, Illinois; Department of Education, Universidad Interamericana de Puerto Rico, San Juan, Puerto Rico; Department of Cell Biology, University of Oklahoma Health Sciences Center, Oklahoma City, Oklahoma

**Author notes:** Correspondence: David J. Forsthoefel, Ph.D. Authors contributed equally (Lily L. Wong, Christina G. Bruxvoort).

## Abstract

Lipid metabolism plays an instructive role in regulating stem cell state and differentiation. However, the roles of lipid mobilization and utilization in stem cell-driven regeneration are unclear. Planarian flatworms readily restore missing tissue due to injury-induced activation of pluripotent somatic stem cells called neoblasts. Here, we identify two intestine-enriched orthologs of *apolipoprotein b, apob-1* and *apob-2,* which mediate transport of neutral lipid stores from the intestine to target tissues including neoblasts, and are required for tissue homeostasis and regeneration. Inhibition of *apob* function by RNAi causes head regression and lysis in uninjured animals, and delays body axis re-establishment and regeneration of multiple organs in amputated fragments. Furthermore, *apob* RNAi causes expansion of the population of differentiating neoblast progeny and dysregulates expression of genes enriched in differentiating and mature cells in eight major cell type lineages. We conclude that intestine-derived lipids serve as a source of metabolites required for neoblast differentiation.
