## Supplementary Data 6 for "Intestine-enriched *apolipoprotein b* orthologs are required for stem cell differentiation and regeneration in planarians"

### Sheet: S6a. ApoB and related homologs
Organism	Protein Name	Protein Abbreviation	NCBI Accession or Transcript ID	Notes
Homo sapiens	Apolipoprotein B-100	Apo B-100	NP_000375.2
	Apolipoprotein B-48	Apo B-48	NP_000375.2
	Microsomal triacylglycerol transfer protein large subunit	MTTP	NP_000244.2
Mus musculus	Apolipoprotein B-100	Apo B-100	NP_033823.2
	Microsomal triacylglycerol transfer protein large subunit	Mttp	NP_032668.2
Gallus gallus	Apolipoprotein B	APOB	NP_001038098.1
	Vitellogenin-1	VTG1	NP_001004408.1
	Microsomal triacylglycerol transfer protein large subunit	MTTP	NP_001103254.2
	Microsomal triacylglycerol transfer protein large subunit-like protein	MTTPL	NP_001309733.1
Danio rerio	Apolipoprotein Ba	ApoBa	XP_694827.7
	Vitellogenin 1 precursor	Vtg1	NP_001038362.3
	Microsomal triacylglycerol transfer protein large subunit precursor	Mttp	NP_998135.1
Xenopus tropicalis	Apolipoprotein B-100	Apo B-100	XP_002934538.3
	Vitellogenin-A2	Vit-A2	XP_004913968.3
	Microsomal triacylglycerol transfer protein large subunit	Mttp-1	XP_002934813.2
Drosophila melanogaster	Apolipophorins	apoLpp	NP_001259085.1
	Apolipoprotein lipid transfer particle	apoLTP	NP_995670.2
	Crossveinless d	Cv-d	NP_732076.1
	Microsomal triacylglycerol transfer protein	MTP	NP_610075.2
Apis mellifera	Uncharacterized protein LOC410793	apoLTP	XP_006568803.1	annotated as apoLTP based on top D. melanogaster refseq protein BLASTP hit
	Apolipophorins	apoLpp	XP_026298285.1
	Vitellogenin	Vg	NP_001011578.1
	Larval-specific very high density lipoprotein precursor	Vhdl	NP_001318046.1
	Microsomal triacylglycerol transfer protein large subunit	Mtp	XP_623644.3
Caenorhabditis elegans	Vitellogenin-1	Vit-1	NP_509305.1
	Microsomal triacylglycerol transfer protein	MTP	AAR27937.1
Schmidtea mediterranea	Apolipoprotein B-1	ApoB-1	dd_Smed_v6_636_0_1
	Apolipoprotein B-2	ApoB-2	dd_Smed_v6_194_0_1
	Microsomal triacylglycerol transfer protein	Mttp	dd_Smed_v6_5671_0_1

### Sheet: S6b. ApoB VitN alignments
Vitellogenin_N domains aligned with MAAFT (Phylip format)
28 839
Apis_mel_apoLpp YQEGRT------YVYNLEGLSVTSITDAQ-------------GDASLKLSATVELSV-------KPDCINQLRLKNVKING-----------------------------------------APPLIPEIEQYAVQFNY-HDGHIDTQLCTEPGDSQASLNIKRAVVSMFQSAIMQDSG--------------------STIHHETDVMGTCPTEFNFRKEG--------------------DSLIVNKNRNLASCAFRE--NVNQGLVSGNT-DAEAGVKSSPLLGSQQSIEQRFK----RGILNK-AVSKEQYTLRPFS-NGHAG-ANTNVETTLTL--------------------------------------------…
Dros_mel_apoLpp YIPGNY------YDYSFDSILTIGASSDV----PN-----DSDDTSLKVSGSAKIFA-------KGNCGYTLQLSSVKVTNTKESV------------------------------------EKKI-LNSIQKPVQFTL-VSGILEPQICSDSSDLDYSLNIKRAVVSLLQSGIEAE--------------------------HEVDVFGMCPTHTSTSKVG--------------------NANIITKARNLNSCSHRE--QINSGLVSGKV-NEKAGITSSLLLQANYIKESRIV----NHLIEN-VQLTETYKFIGNT-KRNSD-ISAKVVTILKL----------------KNP-------------------------…
Apis_mel_apoLTP YEENVS------YRYRYSVDVSTNLGNSSASTLPTLSSDFPGNESTLRLDADLLIRF-------NGRCEGSLRFENASLSHDRRKYNPEFPDRA----------------------------GADFKVNLERFPLRFTF-DDGQID-ELCPDKREPIWALNLKRGVLSLFQNTMERFDV--------------------DRHAIEVDVNGICDTSYHFHGAK-------------------RTSLIVKKKKDLSNCDHGS--KYFSVIRSNSYKSPRSRIPRHPLFASHVECELTID----RKIYEK-ITCKESHRLLPLS-SGDTG-ARTESTATLRLI---------------EES-----------------RDDHGFDD…
Dros_mel_apoLTP FNYGEQ-----LYKYQYTVAVRTEFAGSG------------DNSSDLLLKSDLEIFF-------PKPCEGYLRINDAKLYDTLDELNDNESDSSEKTKEYDYYDNLANEESESQNYDNMHPKSSDFNVDLTKNLLRFAF-HDGLIS-EVCPQEQETPWVLNIKKGILSAFQNTMMRFDV--------------------DANTTETDVSGQCQVQYALEDTD-------------------SSYVTIRKTKDINSCRQRY--ATHSVLQTTPY-TFRDDKTIWPILKSQSHCNLTID----NNVYKE-IKCLETHLLVPFS-NASSG-ALTTSTSRLKL----------------DGV-------------------------…
Smed_ApoB_1 YEEGKI------YVYDFLSTHTIKNPNSE------------KETLQLELSGKAEISK-------ISACDFGLKLSNINLKETFLENSNVKKD------------------------------YQMMKTLLENYSLRFGF-DDGRVV-GICQDKKDNEFAVNVKKAIISSLQVSLDSLDS--------------------PNYLTETDISGDCITEYSTLPEP-------------------PNFVIVKKIKSIAGCARKN--KYFSTLSGRQF-EEPMENRHLALLDGSYECNIKMKR---SEGLKE-SICKETQVFKPFS-SDKTG-SKIEVKHEIRF----------------DTV-----------------------------…
Smed_ApoB_2 FKPGQK------YVYSYEGESNIKTTKGS------------YETTGVKIKSKVTITG-------LSNCEMKLSLSDVQIFDKTSSDGNQFKESPN---------------------------SYKFKSALEMNDIFFTK-ESNEVK-SVCMDGEEPVWSGNIKKAILDSLANQGIQTKP----------------------DSYKKTSHGKCFITSSEKSPK-----------------EETNPNSVNFQYDLQTCDNKM--ISNSLFGDITR--------SVIFKTSQVSCKYLYKD---QSNLVS-IRCREEYKTATIK-TNENQ-MVVEITTNIYK----------------ENQ-----------------------------…
Dan_rer_ApoBa FKNLRK------YVYQYTAESKNGVTGTA------------NLKNGPKISCQVEIEV-------PQTCSFVLRTTECVLSEVSVIDAQGQPVYRQAAG------------------------AEAFQAAMEKNTLNFVV-DQVTSV-SIYPEEDEPENILNIKRGIISALLVPVLEEEH----------------------NERMSTIHGICKTEVTVNSRK-------------------DIDIDVSVVRDLSDCSHFS--PHSLSTSPLSL-MPGLNGLFSKLIRSTQTCNYQFDNR--RKHMTE-AQCTEKHLFIPFSHEGQYG-ISSEVKQSLTL----------------QDS---------------------------…
Gal_gal_APOB FKSLRK------YVYLYEAETSSGITGTA------------DSRSGSKITCKVELEV-------PQLCQFILRTMHCSLRETFGVDSERRAMLRKSKN------------------------SDDFANAMSKHELRFST-QDGTKV-KLYPEKDEPLNVLNLKRGIISALLAPTETEEN--------------------IKTISMDTVYGKCDSEVEFKSRR------------------GSVAEDISINRNLKACDNFS--PIRDYVSPVAI-VKGLNIPLSTLLSSTQSCHYSIDAK--KKHIRD-VVCSEKHLFLPSSYKNQYG-MMTEVNQTLKL----------------EDN----------------------------…
X_trop_Apo_B_100 FKHLRK------YVYNYEAATTSGVSGTA------------DSQSGTKFNCKVELEV-------PQSCNFILRVKQCTLREVYGVSSEGKALLKKSKN------------------------SEDFSNAMTKYEVKVTV-QDGKNV-VLYPDKDEPLNVLNMKRGILSALLV----DET--------------------QETDYMDTVYGKCTSEIKVTGRK------------------GNTPTDVTVKRNLKTCDRFT--PIRDYVNPLAI-IKGMNRPLSTLISSSQVCQYSLDPK--RRHITE-ASCAETHLFLPFSYRDQYG-INGKVTQTLKL----------------EDV------------------------…
Hom_sap_Apo_B_100 FKHLRK------YTYNYEAESSSGVPGTA------------DSRSATRINCKVELEV-------PQLCSFILKTSQCTLKEVYGFNPEGKALLKKTKN------------------------SEEFAAAMSRYELKLAI-PEGKQV-FLYPEKDEPTYILNIKRGIISALLVPPETEEA--------------------KQVLFLDTVYGNCSTHFTVKTRK------------------GNVATEISTERDLGQCDRFK--PIRTGISPLAL-IKGMTRPLSTLISSSQSCQYTLDAK--RKHVAE-AICKEQHLFLPFSYKNKYG-MVAQVTQTLKL----------------EDT-----------------------…
Mus_mus_Apo_B_100 FKHLRK------YVYNYEAESSSGVQGTA------------DSRSATKINCKVELEV-------PQICGFIMRTNQCTLKEVYGFNPEGKALMKKTKN------------------------SEEFAAAMSRYELKLAI-PEGKQI-VLYPDKDEPKYILNIKRGIISALLVPPETEED--------------------QQELFLDTVYGNCSTQVTVNSRK------------------GTVPTEMSTERNLQQCDGFQ--PISTSVSPLAL-IKGLVHPLSTLISSSQTCQYTLDPK--RKHVSE-AVCDEQHLFLPFSYKNKYG-IMTRVTQKLSL----------------EDT-----------------------…
C_el_Vit_1 FEPKID------YHYKFDGLVLSGLPTAS------------SELSQSRFSARVRIQA-------VDDRHIHLQLVNIHMAASHLPESEQIPSLNSMEQRE---------------------LSEEY-KQMLKLPLRAQL-RNGLIA-ELQFDKEDAEWSKNMKRAVVNMISFNPIAPRN-EIEKIESSYDKEEQSEENTSFFTNEKTLEGDCQVAYTVIREQ--------------------KKTIITKSINFDKCTERS--EIAYGLRYSSE-CPECE-KDTVLIRPQTVYTYILE----NEELKE-SEVRSLYTVNV---NGQEV-MKTETRSKLVL----------------EEN------------------------------…
Dan_rer_Vtg1 FAHDKT------YVYKYEALLLGGLPQEG------------LARAGIKVSSKVLISA-------TTENTYLMKLMDPLLYEYAGTWPKD-PFVPATKL------------------------TSAL-AAQLQIPIKFEY-ANGVVG-KVFAPAGVSPTVMNLHRGILNILQLNLKKTQN--------------------IYEMQEAGAQGVCRTHYVINEDP------------------KANHIIVTKSKDLSHCQERI--MKDVGLAYTER-CAECT-ERVKSLIETATYNYIMKPADNGALIAE-ATVEEVYQFSPFN-EIHGA-AMMEAKQTLAF----------------VEI----------------------------…
X_trop_Vit_A2 FSESKT------YVYNYEGLILNGIPQNG------------LARSGIKLNCKVEISG-------YAQRSYLLKIRNPEIKEFNGLWPKD-PFTRATKL------------------------SQIL-AEQLTRPAKFEY-KNGQVG-KIFAAEDVSETALNIQKGILNLLQVTLKASQD--------------------VYDLQEECISGVCHTKYTVQQDK------------------KADRLTVIKSRDFDNCQSRV--EKKIGVAYMET-CSQCQ-KRAQNLRGSATFTYKLQNKDQGALIVE-ASAKQVYRYTPYY-ELYGA-AVMEARQILTL----------------AET---------------------------…
Gal_gal_VTG1 FGENKV------YTYNYESILFSGIPEKG------------LARTGIRIRSEVEISG-------IGPKLCLIRIHSIEAAEYNGIWPTS-SFSRSLKL------------------------TQAL-TGQLSIPIKFEY-SNGHVG-NLMAPDSVSDDGLNIYRGILNILELSLKKMQH--------------------SYSIQEAGIGGICNTTYAIQENK------------------KANLVDVTKSKDLNSCEEKV--QVVTGSAYTQP-CQTCQ-QRNKNSRATATYNYKIKYTHNEAVITQ-AEVEEVHQFTPFH-EITGGNAIVEARQKLAL----------------IEV----------------------------…
Apis_mel_Vg WQVGNE------YTYLVRSRTLTSLGDLS------------DVHTGILIKALLTVQA-------KDSNVLAAKVWNGQYARVQQSMPDGWETEISDQM------------------------LELRDLPISGKPFQIRM-KHGLIR-DLIVDRDVPTWEVNILKSIVGQLQVDTQGENAVKV----NSVQVPTDDEPYASFKAMEDSVGGKCEVLYDIAPLSDFVIHRSPELVPMPTLKGDGRHMEVIKIKNFDNCDQRI--NYHFGMTDNSR-LEPGTNKNGKFFSRSSTSRIVISESLKHFTIQS-SVTTSKMMVSPRLYDRQNG--LVLSRMNLTLAKMEKTSKPLPMVDNPESTGNLVYIYNNPFSDVEERRVSKTAMNSNQI…
Apis_mel_Vhdl FPHGKL------VTYKYIADVKAGVDPSL-------------SASNYGIECLLNVQHVTDT---NSKNTYYVNLTNVKYRLYNGFSKHYESLSVMES-------------------------IPDV-ADAILNPFLVVYDENGHLK-GVKFVENEAGWSRNMKKGIVSMLQLDMTNIRV----------QTPMKSH---SFITHEETVHGTCQVAYNVHPLDHV---------------GSNKEFVVTKIQESKNCTRFS--YHETNHFDSEK----CHVDEWDDMTTASRRIFVVESQDNEVLIKK-LIGHGMINYLPWT-AESEA-HHLLTNQTLHL----------------KDV---------------------------…
Dros_mel_Cv_d IGLNKQ------MLYEYEGNVLVGAKPQDEGHQ-------APPTTGWIVRGKLTLQR-----QSELVLAAALVIDDVTLNNSGEKFLQNKE------------------------------------MYPPYKPFKIALTKDGAIS-HVVFKEGDPIWSMNFKRAIASVLQFQMKSSGA---------------------FVVDELGIHGTCRTEYFVSNRT--------------------NYISIRKTPEVKTCKPYSE-AVHTTRSNVPPNTCEFDHQKSVIIGNEAIYGMSPHNET-GYYLSM-AHAKGTTLIHTFE-STGEA-QFINSELLLNFLN--------------ETP---------------------------…
Apis_mel_Mtp LGSGLK------YKLTTTLLFSEAAPSKS------------SGDVGFRLTGELDVTAVWRKPDDRDTFLLRIELYHPQLWIKSRRAPEPEGFIEH---------------------------SSRI-NALSKNPLLLVW-RNGEVQ-SIFTDPAESVSSANLKRGLASLLQYRVFDNDV------------------------EERDASGLCTVIYHSLGPE-----------------------TVGKRK--TSCEQSTLPSRKRHPNPSFD----------VRVSSSRNSTYELTQ---DLLLPSLIRDEERHRMVLAA-RPEMG-TIVTSERTLEL----------------LPG----------------------------…
Dros_mel_MTP IAPNSQQ----IFKLQ-NQVILQELGRDS-----------SSAETSYTFETDLKINSVWSG---DEDQLLEVFISGSKVDASGK--------------------------------------ARSI-TRIPDRPFYISL-VRGQPD-KVIAHTSKDQSLLNLERGIASLLQLRLDASQE------------------------EELDVSGLCRVSYNVKSST-----------------------KVEKTK--RDCSLWDL-RVNYNPEEALG----------VTQQAQETVFYELSS---EGTLLH-AESQENHRLNLAA-KPDVG-SFV--KSSLIL----------------QHV----------------------------…
Dan_rer_Mttp LDNGKL------YRYSYGTEVGLNRPTGS-----------PEGNVGFRISSDVDINLAWRNPEIQDEQLLQVQISNIQVESAGKHSRKNNIFHGSSAESI---------------------LGKVR-LEALQRPFLVLW-KMGKIR-SLYAQKAEPATVKNLKRGVASMLMMQLKSGKM------------------------SEADASGKCLVEYKVNKHQ------------------------VIRTKHLETCKSQE--TGFTTHSPVLG----------ISGKCAAETVITLE----NGIIKS-ADAKETHVLSINA-RHKAA-TKVLSRQSLTL----------------KAI----------------------------…
Gal_gal_MTTP LSNDRL------YRFAYTAEVYVDRAKAS-----------LQKSAGYRFSAGVDVNLLWRNPENDDDQLIKVMIRNVQVENVNERPTDKSIFKGKSTEKI---------------------IGKEY-LEALQRPMVLEL-ARGKVQ-NFYSYENEPGFTQNLKRGLASLFQLQMHSGSV------------------------REVDISGKCNVTYQVRQDQ------------------------VTKIKALDTCEIEK--TGFTSHNQILD----------VNTKATSATIYVLE----DSFIKS-IKAEENYVFLLNS-RRKTG-AKIVSKQKLEL----------------QSV----------------------------…
Hom_sap_MTTP LNNDRL------YKLTYSTEVLLDRGKGK-----------LQDSVGYRISSNVDVALLWRNPDGDDDQLIQITMKDVNVENVNQQRGEKSIFKGKSPSKI---------------------MGKEN-LEALQRPTLLHL-IHGKVK-EFYSYQNEAVAIENIKRGLASLFQTQLSSGTT------------------------NEVDISGNCKVTYQAHQDK------------------------VIKIKALDSCKIAR--SGFTTPNQVLG----------VSSKATSVTTYKIE----DSFVIA-VLAEETHNFGLNF-LQTIK-GKIVSKQKLEL----------------KTT----------------------------…
Mus_mus_Mttp LNNERL------YKLTYSTEVFLDGGKGK-----------PQDSVGYKISSDVDVVLLWRNPDGDDDQVIQVTITAVNVENAGQQRGEKSIFQGKSTPKI---------------------IGKDN-LEALQRPMLLHL-VRGKVK-EFYSYENEPVGIENLKRGLASLFQMQLSSGTT------------------------NEVDISGDCKVTYQAQQDK------------------------VVKIKALDTCKIER--SGFTTANQVLG----------VSSKATSVTTYKIE----DSFVTA-VLAEETRAFALNF-QQTIA-GKIVSKQKLEL----------------KTT----------------------------…
X_trop_Mttp_1 LNNDKT------YKYFYTTEVLIDRPRGS-----------VQDSVGFKISSDVDVSLVWRNPANKDDQLVRFEMKNIKVESVTERPQNKDIFTGTNAAKI---------------------LGDNY-MKSLQRPFLVQW-SFGKVK-SFFSYQDEPTVLLNMKRGLASLFQIQLNPGSV------------------------SEVDVSGNCKVNYETRQNQ------------------------VTKVKDIASCKISK--TGFSTYNKVTG----------TSNKGTSSTIYILD----DNFIKS-ALAEENHVLTLNA-YNAVA-GKIVCKQKLEL----------------KST---------------------------…
Gal_gal_MTTPL FQPGML------YQYHYALAMQLGPVAGL-----------SPSGGWLQAQAVVRIRQLHRDP--SGDELLQVQIQDLKAQ----QKPEG--PEGPPMDIA---------------------LNEEV-QSELQKPVFISW-SSGKIK-ALHGDETEGTLITNLKRGVVSLLQLQPHASTI------------------------VEEDASGSCQVTYTVSNHS------------------------IVKTKDLLSCTKPK--MGYASPNKMFG----------IQWQPSSRSLYVVK----DSLLQS-VLAEESHMLSLVL-RSTTG-VKISSRQELKL----------------VSS---------------------------…
Smed_Mttp NKDDIS------FNYEFDYQTNVETKNSS-----------GDYVSVISYVGKIETSAY------LLTDKQELLLLKFNVYG-----------------------------------------TGRFLNETNSITSIVVR-KVGLVE-KIIVGESVPTGMLNLLKGIVNLMNVDEMRENK------------------------IEHDISGECFVKYETINDN-------------------------MFRKEKSHCNTSF--VLSSTENKIDS--------FSLYKESEINIYYAYNN---DGALIS-IKSVETHSLEPVL-FHNLI-QDYKSETTITF----------------KKL-------------------------------…
C_el_MTP MNENTVRLLKVDYWFRTESMIYDDIDNKE-------------KDPSTVIAGNFSFETLHHDV--EGGMLGRFTLTQCNTDNCGNPS-----------------------------------------------PIYIAFRQGGNNAEHILKASDESDATWNFLYAIVNTIYTPAEYGEG---------------------DEQTVDTIYGRCFVNFGRPEDK-------------------------RFRRIIEKCDLGY--GTNFTKFEGIE-----------SVQYDQDVWYTQNTKV-DADIIM-VDAIEMLAFKSPL-HEKYG-FTLESRTHVEI----------------TNR----------------TRVFVT----------…

### Sheet: S6c. Lipoprotein receptor homol
Organism	Protein Name	Protein Abbreviation	NCBI Accession or Transcript ID
Homo sapiens	Low-density lipoprotein receptor isoform 1 precursor	LDLR	NP_000518.1
	Very low-density lipoprotein receptor isoform a precursor	VLDLR	NP_003374.3
Gallus gallus	Low-density lipoprotein receptor precursor	LDLR	NP_989783.1
Drosophila melanogaster	Lipophorin receptor 1, isoform D	LpR1	NP_001097932.1
	Lipophorin receptor 2, isoform A	LpR2	NP_733118.3
Schmidtea mediterranea	Low-density lipoprotein receptor 1	Ldlr-1	dd_Smed_v6_9829_0_1
	Low-density lipoprotein receptor 2	Ldlr-2	dd_Smed_v6_5596_0_1
	Very low-density lipoprotein receptor 1	Vldlr-1	dd_Smed_v6_1510_0_1

### Sheet: S6d. Primers and EST clones
Gene/transcript	dd_Smed_v6 ID	EST ID	EST NCBI Accession	Primer 1	Primer 2	Cloning Vector	Reference	EST/transcript sequence
nkx2.2	dd_Smed_v6_2716_0_1	PL08007A2A07	HO006534.1	n/a	n/a	pBluescript II SK+	Forsthoefel et al., Dev. Cell, 2012	CAGAAACCCAAGACAACCCGAACCAGAAAGACACAAGTTCTGTGGAAAATAATGACAACGACAATTCATCTTCGGGTGATGTTGGTAAAAAACGAAAACGACGAGTGTTATTTAGTAAAAAACAAATTCTGGAACTCGAGCGGCACTTTCGACAGAAGAAATATCTCTCAGCACCGGAACGGGAACATTTAGCAAATCTAATTGGTTTATCGCCAACCCAGGTGAAAATCTGGTTCCAGAATCACCGATACAAAATGAAACGAGCCCACCATGAAAAGTCTTTGGAAATGGGAAATTTAGCGGTGAATCGTCGAATTAGTCAAACAATGTTCAATGACTCCAAATCACATATGCCTTCAAATTTTGATTTGGGAATGAATAATTCTTTCTATAATTCCA…
apob-1	dd_636_0_1	PL06004B2E09	DN309490.1	n/a	n/a	pBluescript II SK+	this study	ATAATTTCGATTCCTTGAGAAAACTTCTACCTCCATTTTCAAAAACTGCTTGGGTATTGGATGGAAATTCAATTTTAACCTTTGATGGTAATGCAATAAAAATTGGATCAGGACAGTGCTCATATTTGTTGGCTCGGGACTTCAAAAAAGGCAGTTTTAGTTTAGTCATGAATGTTGATTCAAAAAATAATAAAATTGAATACGAATTATCATATATCAATAAAATAGTTATCCGAAACGATGGAAGGGTTTCGGTAGACGGGAAAATCGTAAATATTCTTCCCGCGGTTTTTAAAGACGAAAAAAGAAATTTTGCCATTTATCGAAATGATGATTTGGTAAAAATAAAAACATCTGAAGGAATAGTCATTAAATACTTTAATGAATTTAAAAGTTTGA…
apob-2	dd_194_0_1	PL08004B1B10	HO005832.1	n/a	n/a	pBluescript II SK+	this study	TAGGATCAAGCCAAGAAATGATCACATCCTTGAAAACTCTCAAATCCAGCAATGGGAAATTTAAGGACTTTACTGGAGCGATTACAACAGCCGCGAACTATCCATTCCGAGAGCACGCATCGAGACATTTGATCATCATTTCATGCACCAGCACTAAAGAATATCCAAATGTATTACATAATCTGGTAGATAAATTGACAAAGAAAGCGATCCAAGTCAGTTTGTTGACAGACTTTTCCTTCAAACTCAAAGACTCAAACAAGCAGTCCATCATATTTGGAGTTGATTCACAAAATACCTACACTGCATTGTCCAGAAATGGCGATAAAAATTTCACATCTCGACCAGAAAGTGATTTCTTGTATCAATTGACAATGAAAATGAAAGGAGTCGTATTTG…
ldlr-1	dd_9829_0_1	n/a	n/a	AGGTCGATTGTCGTTCATCC	ATTGACTCGGCTTTGTTTCG	pJC53.2	this study	ATTAAATGTCCAAATAGTTTTCACAGCTTTAAATGCATCAATTAAATTAAATATTCTTTTAAAAATCAAGGTTAATCGTGCGATTTGTCGCCAAACCATAAAACTATGAAATATTTGTTGATAAGTTGTCTTGTAATTTCGATTGTTTGTGTCGTGTCAAGTCAATATTATAAACGATGCAGAAGATTTCAATTTCTTTGCCAGAATGGAAAGTGTATTCCAGAAACACTGCATTGTGATGGACATGATAATTGTGGAGACAATTCCGATGAGATCTGCGATCATCGTGAAACATTTACTTGCAGTGACTCCAATATCATTCTGAAAACTGAGCTGTGTGATGGCAAAGCCGATTGTGACAATGATGAAGACCCTAAAATTTGCGTACAAAATAAATGT…
ldlr-2	dd_5596_0_1	PL04021A1C10	DN300973.1	n/a	n/a	pBluescript II SK+	this study	GTCGGATGTCACATGTCACGCNTTGTCTGAAGAATAGGATGCACGGNTTGTTCTCATATCTGTTTACCTTTTCCATCGAATTCTATCAATCCAAAAGAAGGGCCCAAATACAAATGTTTATGTCCAAAGGATTCAAAGTTGCAAGGTGATAAGTTAACGTGCCATTTTGCGAATCAAGATCGGCAACAGAAAATTACCTCAATTCATTCAAAACGTCTGAAAATAATTTTGGGAGTATCTATAAGCCTTTTATTCATTCTTTGCCTGTCGTTGACAATTATCTGTGTTTATGCGTGTCGACATAGGAATTGGGCCAATTCCAATAAATGCTTCAATAGAAGAGCTTTTAACCATCCAATAGTTACTGGGGATTTGATGTTTATATTCAAATGTAATAGC…
vldlr-1	dd_1510_0_1	PL05007B1H03	DN305115.1	n/a	n/a	pBluescript II SK+	this study	TCGCATTTTTTTTTTTTTTTTTTGAAAAAATACATATTTTTTATTTCAAACACATTATTAAATAACACAAAAGATGATACATGAAAATTGTCAAATGAAATTTATATTGTATACTCAAAAACACTAATTTCCAATAATGAAACATGGTAACAAAGTTAACCAAAGTCGAAAATCTTTGTAGCAATAAAACCGTTACTGGGAAAACCTATTCGCTGTTGTTAATTATAGGGACAGTATCTGATATTATTGTATTATCATTATGAAGGCTGTTTTGATCCTCATAGAACTGTACAGAGTCATAGACAAAAACTCTGTTACTTTCAGGTTGCTTTGTGATTCGAGTTCTTGAAAATCGATATTTAAATAAAACTATACATACGAAACCCAATATAATAACTG…
notum	dd_24180_0_1	n/a	n/a	gift of R. Roberts-Galbraith, nucleotides 695-1080 (dd_24180)	gift of R. Roberts-Galbraith, nucleotides 695-1080 (dd_24180)	pJC53.2	Petersen and Reddien, Science, 2011	TATATATATATATACACGTATATATAAATACATATAAATATCGACGATCACATAACTAACCAAAGTTAAATCTAAAATTTCTGAGGATCGAAAAAATTGAAAACTATTCTTCAAATATTTGGTTTTTATTCCAGGATCAAAAAATGAAATCATATCTGATATTGAATACTCTTCTATTGAGCCTATTGAAGATCAATGGATTTTCCAAATCGTCTTGGTTCAGTTCAAAGACTTCGTTGATTTTCGATCGAATCAACAAATTGAATGATCCGCAATCCAGTAATTCAATTCACAGTAGAAAATATCAGTATTTTCAGTTGAAAAAATTTCCAAATTCTACAAACGTTCGCTGCAATGACGGAAGCATTCCAGGTTATTACACCCGCCCATCGACAACAA…
wnt11-2	dd_16209_0_1	n/a	n/a	gift of R. Roberts-Galbraith, nucleotides 728-1223 (dd_16209)	gift of R. Roberts-Galbraith, nucleotides 728-1223 (dd_16209)	pJC53.2	Adell et al., Development, 2009	CACTAGCCGTGGTCATTAATTTGCAGGCTTCGACCAATTATTCATGCGAGTTTCTGTTTGGATTTCTGTGGCGAATTTCTCGCTCACTCTAACTGGCTAGTAGTTGTATTTACAGTTCTCTACCTGTGCGCGATTACTGGCCCACTTGTCTCTACAAACCATTGCAATAAAATTGTCCACATTTTTCAGGCTGATATTTACCTTAACGATAGTCTTAATAGCAGGTTGATCTTTTGCATCCTCTCATATATAATCGAGTAATAATTCTTTGGTTCCCATTATCTTATTTCATCAGGAAATGATTACCTTCAATTTGATTTTGAATTCTATGATACATTTTTGCAAACTTTCAAGGATTTGGATATATTTTGTCATTATTCTCTCATTTCTGATGGACGA…
ChAT	dd_6208_0_1	n/a	n/a	GCCGAGAGACCGAGTGAAAA	AAGTCGGTACCTGGCTTGTG	pJC53.2	Nishimura et al., Neuroscience, 2010	AGTTATGTTAATACTTTTTATATCACAAATATTTTTAAATGTATATTTACGTTTTATATTTCCTTTACCTAAAACCTCAACTTGACTTATATTTTATTATTTCAAATACTCCTTTAGTATGAGAACTTTTACCTTTGTTGTACATCATCCCAATTTACCCATAATTTGTAAAAGTAGTATTTTACCCTTTGTTGTATTATCCAACGTTACCATTGTATTTATATTACCACTTTATTGTAATTTATCCTTATAGTAAATGTTCTCTGTTGTATATTCCTATAATAAAACTCATCCTTTATCCTATGTTGTTTTGATCCAAGATGTCACAATTTTTTCTTTGTTGTATATTCCTTTGATTTATTTAGTGAATCCAGTTTTGTTGGAAATTACCGATGATTT…
laminin	dd_8356_0_1	PL030015A20A02	DN293829.1	n/a	n/a	pBluescript II SK+	Cebriá and Newmark, Development, 2007	GCCTTTCTATAATAATGATGCGTGGTATCCACAGATGTGCATCAGGTGCTACTGTTCCAATCTAACAGACGAATGTTCAAGTGCTACGGGATATGCCACAAATCCTGTATTAATTGAAAGCAGCATAAAGCCGTCCGATGCTGCTATCGTTAACTTTAAAACTAAAGAATATTATAAGCCAGCTAGAGAAATTACATTTGCTAATAAAGCAGCAATGAAATATTTCATTAATGAAACGTATTATAAAAAATTGGTACCTAATCCGGATTATTATTTTGGGGGTGCTTTCAATATGGCGGGATCATGGTTGACAAGATATGGATACCCTTTGACCTATAAATTGATTTTGTCTGGTGAAAATTCAGATTACCTCCCCGGTCCCTTGGTCGTGATAAAGGG…
cathepsin La/ctsla	dd_2567_0_1	PL06020B2D09	DN315369.1	n/a	n/a	pBluescript II SK+	Forsthoefel et al., eLife, 2020	CCGTTGCTGTCGATCCGTTTTCCTTGTGGCTATTCAAGCTAGACGTCCGACCTTCTCACTCAACAGCGAGTTGAATAAAGATTGGGAACTATACAAGACTCAGTTCAAAAGACAGTACGAACCCCTCACTGAAATCACGAGAAGAATCATCTGGGAACAAAACCTTGAATACATTCGTCAACATAACCTCGAGTATGATCTGGGAAAACATACTTACTACTTGGGATTGAATGAATACGCTGATCTAACTAATGAAGAATTTAAAGCCAAATTTTTAGGAAAAATATTGACTAGATCATCAAGAAAAGGATCTCAATTTATGGCTCCAGAAAATATGGGAGCTTTGCCTACGACTGTGGACTGGAGAACTAAAGGATATGTAACTCCAGTTAAAAATCA…
piwi-1	dd_659_0_1	PL06008A2C06	DN310755.1	n/a	n/a	pBluescript II SK+	Reddien et al., Science, 2005	TGATGATAAAGTTTACGCAAAAGTAAAGAATTTTACAATGTCTACAGGTCTATTGACTCAGTGTGTGACGCAGAGAAACGGAAGTAATAGAGATGATCGACGTCGTAAAACGGTTGCAGATAAATCAGTTATGCAAATGTTTTCTAAATTAGGATATGACCCATGGGGTATTAATCTTAAAATGGCACCGACTATGATTGTAGGATTGGATACTTTTCATAGTAAAACCGGTAAAAGATCTGTTCAAGCATCCGTATTTTCAATTAGTGCCAAATTTTCTCAGTATATCAGTTTTGTCAATTCATCTAAAGGTAAAAATGAATTTCACGAAAATTTGGGCAAAAACTTCCTAACGGCCCTTACAACATTCCAAAACAAATTTAACACTATGCCTCTTCG…
tgs-1	dd_10988_0_1	n/a	n/a	CTTTCGAGTTGCGGTGCATC	TGGGACTGACGGCTTTTTGA	pJC53.2	Zeng et al., Cell, 2018	TGCTGACCAATCGGCATCATTAGATAATCGAATATTTTAGGTGTGCAACCATCAGGCCGAAACAACGGAATCATATATAATAACGAAGCTTATAATAATTTTTGATATAGTTTTAAATTGTTTCAAATCAATAATATGGAACAAATATATTTCAATGATTTTCTTTCGAGTTGCGGTGCATCTTCAACGCCAATAATGAAAATTCATAGACAAAATCTGGGTGTTGATAAAGATAATAATATTCCATTGACAAATAAAGAACTTGTGATTCAATTATTGGAAGCAAAGGAAGAATGGCCTATGGCATTTAGTAGAGTGACACAAAACCGACTTAATGAATTGAAATTGGGTTTGGATGAAGATTTTTTACTGAAACAACACGAACAACGCAAGCCAAGA…
slc22a6	dd_1159_0_1	PL04012A1G11	DN298247	n/a	n/a	pBluescript II SK+	Forsthoefel et al., eLife, 2020	ATTTTTCATTTTTGTGAGATAGCTAGTTTATAAATCGTATTAAAAAAAACGTAAAGTCCACCGAATTTTATCAATTTGACGTTGAACGCAGATGTAAATTCACAATCATTGACATCATGATAAAAGGTTGATTCACAACGAAAGCCATTTTATCGAGCAAACTGGCCATTCACAGTGAATCAAGTTAATTACATTCAAATTTGAGCATTCATAAAAACGGTGAAATAAAACTCAAAATCACTTTGTTAAAACAAATGTCGGAAAAAATTTATCAATTAGTCGGGGGGAATTCCTATTTTCAATATTTTATATTGATGTTCATATTCATTTCCCAATTCAATACGGCAATAAATATTTTGATGCCAATTTTCATCAACAACTATCAGGATGTCTATTGCG…
npc2	dd_73_0_1	PL030001B20C07	DN289724.1	n/a	n/a	pBluescript II SK+	Forsthoefel et al., eLife, 2020	CATGATTGTCATTGTATTTGCAGTTTTTACAATTTTCAATACCATTTCAGCAGCTCCAACAGTTTATTTGGATTGCGGTTCAAAAGGTGGAAAGGTCGAATCCGTTGACATTACGCCATGTAATGAGCAGCCGTGCCAATTGAAAAAAGGAACTACGCCTCAATTGACTATTAAATACAAAGCATTAGAAGATACAAAATCTGGTACGGTTTCAGTTCATGGAAAAATCGGTCCGATTTTTGTCCCATTCCCTCTACCAGATAGTGATCTTTGCAAATTTAGTTCTCCGGCTTGTCCCATCACAACGGGAGAAGAAGTCACCTACTCCAATTCAATAACGGTTTTGTCAAGTTATCCAGCAATTCGATTGACCGTTAAATGGGAACTTGTGGATGACCA…
